# Mechanisms of Dominant Electrophysiological Features of Four Subtypes of Layer 1 Interneurons

**DOI:** 10.1101/2022.08.23.505010

**Authors:** John Hongyu Meng, Benjamin Schuman, Bernardo Rudy, Xiao-Jing Wang

## Abstract

Neocortical Layer 1 (L1) consists of the distal dendrites of pyramidal cells and GABAergic interneurons (INs) and receives extensive long-range “top-down” projections, but L1 INs remain poorly understood. In this work, we systematically examined the distinct dominant electrophysiological features for four unique IN subtypes in L1 that were previously identified from mice of either gender: Canopy cells show an irregular firing pattern near rheobase; Neurogliaform cells (NGFCs) are late-spiking, and their firing rate accelerates during current injections; cells with strong expression of the *α*7 nicotinic receptor (*α*7 cells), display onset (rebound) bursting; vasoactive intestinal peptide (VIP) expressing cells exhibit high input resistance, strong adaptation, and irregular firing. Computational modeling revealed that these diverse neurophysiological features could be explained by an extended exponential-integrate-and-fire neuron model with varying contributions of a slowly inactivating *K*^+^ channel (SIK), a T-type *Ca*^2+^ channel, and a spike-triggered *Ca*^2+^-dependent *K*^+^ channel. In particular, we show that irregular firing results from square-wave bursting through a fast-slow analysis. Furthermore, we demonstrate that irregular firing is frequently observed in VIP cells due to the interaction between strong adaptation and a SIK channel. At last, we reveal that the VIP and *α*7 cell models resonant with Alpha/Theta band input through a dynamic gain analysis.

**Significance Statement:** In the neocortex, about 25% of neurons are interneurons. Interestingly, only somas of interneurons reside within Layer 1 (L1) of the neocortex, but not of excitatory pyramidal cells. L1 interneurons are diverse and believed to be important in the cortical-cortex interactions, especially top-down signaling in the cortical hierarchy. However, the electrophysiological features of L1 interneurons are poorly understood. Here, we systematically studied the electrophysiological features within each L1 interneuron subtype. Furthermore, we build computational models for each subtype and study the mechanisms behind these features. These electrophysiological features within each subtype should be incorporated to elucidate how different L1 interneuron subtypes contribute to communication between cortexes.
