## Extended Data 1-1 for "Mechanisms of Dominant Electrophysiological Features of Four Subtypes of Layer 1 Interneurons"

### Sheet: Description
																																									Extended Data Table 1-1	The analysis on individual L1 INs.
																																									No. 2 to No. 4 sheets are the worksheets to calculate e-features for individual cells. If the cell is marked by yellow, it suggests it is either plotted in Figure 1A, or analyzed in deep as a "Hero" cell. No.5 Sheet is the same as Table 1 in the manuscript as a summary.
																																									Extended Data file for "Mechanisms of Dominant Electrophysiological Features of Four Subtypes of Layer 1 Interneurons" by John Meng et al.
Initial Bursting	Backup
0
0
0
0
0
0
0
0
0
0
0
0
0
0
0
0
0
0
0
0
0
0
0
0
0
0
0
0
0
0
0
0
0
0
0
0
0
0
0
0
0
0
0
0
0
0
0
0
0
0
0
1
1
0
0
1
0
1
0
0
0
1
0
1
1
1
1
1
1
1
1
1
1
1
1
1
0
1
1
1
1
1
1
1
1
1
1
1
0
1
1
0
1
0
1
1
1
0
1
0
0
0
1
1

### Sheet: Calc Electro Features
Index	ABF File	Type	Reset	Threshold	Half Width (latter)	Delay	Timescale	Resistance	Capacity	Rheobase	fISlope	Stats		AP analysis	Rise Slope	Decay Slope	HW	Reset	Threshold	Nax V	Stats			Index	Closest nAP >100ms to 9	CVISI>200ms	dISI4 (rT-r0)/(nAP/0.9)	Init_rate
1	15o19002	NGFC	-50.2667	-31.6433	0.733272	159.15	11.0723	181.041	61.1724	147.44	0.373058	Delay	497.893		379.384	-77.4683	0.724885	-53.5692	-31.6861	38.6959	Rise Slope	419.683		1	9	0.0516898	-0.0826409	12.9786
2	15o19011	NGFC	-47.8563	-29.3541	0.646541	59.05	10.2811	157.968	65.1388	146.467	0.246796		249.856		452.726	-80.0262	0.648416	-49.7149	-29.6301	38.8317		78.1913		2	9	0.0900978	0.134596	9.07029
3	15n03013	NGFC	-51.154	-32.9385	1.13208	114.6	11.36	261.171	43.6845	72.2728	0.314176				211.293	-54.3557	1.11945	-54.4599	-33.0387	27.7471				3	9	0.0417936	-0.14175	13.6705
4	15n04002	NGFC	-51.9908	-30.5824	0.625527	600	7.80298	165.214	47.258	130.478	0.476714	Timescale	9.53505		367.033	-87.8302	0.622876	-54.7114	-30.6478	28.8557	Decay Slope	-88.5225		4	9	0.0786767	0.140662	9.5648
5	15n04010	NGFC	-53.2748	-32.1561	0.728146	137	7.88705	173.88	45.4325	127.339	0.407736		1.84732		398.979	-76.3064	0.731814	-54.5328	-32.1768	31.0272		19.8294		5	9	0.0591939	0.0218773	11.9689
6	15n04014	NGFC	-49.5599	-32.2153	0.56282	699.3	8.96227	162.188	55.2419	182.72	0.720074				443.464	-96.0619	0.561828	-51.5436	-32.2827	35.4047				6	9	0.14021	0.422284	7.55572
7	15n04020	NGFC	-53.5711	-34.2321	0.838935	400.55	7.93577	135.406	58.7454	159.54	0.650175	Resistance	185.379		340.925	-66.7725	0.825287	-56.4784	-34.5674	29.521	HW	0.657368		7	9	0.0745242	0.0984876	9.50119
8	15n05002	NGFC	-51.9942	-32.8715	0.606865	445.45	10.0437	174.256	57.7693	129.898	0.503296		50.4241		540.575	-95.6572	0.605753	-54.5483	-33.0574	41.6789		0.157935		8	9	0.0546696	0.164263	9.66651
9	15n05011	NGFC	-52.3707	-33.8567	0.916553	359.5	9.92302	160.85	61.6652	130.081	0.355873				450.033	-70.7443	0.907636	-56.8757	-33.9732	45.2714				9	9	0.0405851	-0.0614869	10.6157
10	15n05018	NGFC	-53.0714	-31.4258	0.682928	781.45	11.2868	240.707	47.0135	91.2278	0.538702	Capacity	53.3007		412.991	-79.7323	0.680878	-56.1303	-31.5871	38.0805	Reset	-52.9468		10	9	0.052265	0.0380363	9.22084
11	15n05026	NGFC	-51.7373	-33.4461	0.46318	615.5	8.45015	177.636	47.6119	159.043	1.11582		10.0842		550.146	-131.372	0.461884	-52.7356	-33.6213	39.6492		2.50234		11	9	0.127135	0.541936	6.58545
12	15n05037	NGFC	-51.8088	-31.6152	0.520683	547.9	12.3465	266.476	46.3396	86.7061	0.688003				437.397	-108.234	0.520595	-53.4632	-31.7398	37.6065				12	9	0.0735323	0.395659	9.87167
13	15n30003	NGFC	-50.0371	-27.4519	0.649023	645.5	8.22312	188.414	43.6844	117.82	0.371428	Rheobase	139.069		399.064	-88.1042	0.647644	-51.9234	-27.6145	37.4875	Threshold	-32.3528		13	9	0.0906429	0.166162	8.53606
15	15n30026	NGFC	-54.2235	-34.4591	0.505718	779.8	9.05404	241.1	37.5742	80.9869	0.659757		46.1527		493.43	-120.273	0.505287	-55.7971	-34.5542	41.3218		1.74443		15	9	0.0741543	-0.0054526	11.3443
16	15n30030	NGFC	-53.4394	-32.3946	0.568674	428	10.9532	266.129	41.419	63.9001	0.404798				443.106	-108.786	0.570914	-54.0677	-32.466	38.4759				16	5	0.101608	-0.0658589	9.10332
19	16n04019	NGFC	-50.1809	-32.1482	0.584855	747.7	11.555	226.579	51.0426	140.822	5.75243	fISlope	0.942311		445.807	-85.9942	0.585722	-50.4886	-32.333	35.5541	Max V	35.5621		19	4	0.202176	1.40319	13.468
20	16814007	NGFC	-49.191	-32.5014	0.496388	751	8.75913	121.131	72.9054	247.401	0.775291		1.19493		483.631	-99.7069	0.494944	-50.6453	-32.6167	31.6106		5.00381		20	9	0.166661	0.345308	3.43938
21	16o17026	NGFC	-50.1182	-35.2918	0.479176	795.05	9.66993	140.264	68.9639	199.145	1.60784				493.555	-113.982	0.476864	-51.7875	-35.4291	34.1666				21	9	0.168556	0.902375	3.62647
22	16d21020	NGFC	-50.6582	-31.2176	0.621436	137.85	8.97787	206.006	43.5777	129.492	2.03443				344.858	-80.4598	0.62207	-50.8077	-31.3391	32.9646				22	10	0.199745	0.544807	3.02847
23	17110009	NGFC	-45.8367	-31.5046	0.787755	655.35	4.22937	74.7709	56.4797	191.689	1.35624				315.222	-61.7432	0.780267	-47.9266	-31.7954	26.2152				23	9	0.273682	0.404082	13.4138
25	17126036	NGFC	-48.2227	-33.1791	0.713617	596.05	11.4627	171.764	66.5952	185.979	0.435902				409.731	-75.3624	0.709721	-49.675	-33.2523	36.6388				25	7	0.187414	0.545778	7.56144
28	16118001	Canopy	-45.6423	-35.6036	0.560349	13.8	6.24739	135.426	46.1272	191.14	0.369061	Delay	29.2593		451.681	-139.678	0.578567	-46.0127	-35.7067	44.5092	Rise Slope	365.265		28	11	0.106155	-0.156312	15.3846
29	16119020	Canopy	-49.0091	-35.3109	0.618903	40.35	10.9172	157.84	70.1226	184.944	0.4315		15.0788		457.863	-101.509	0.613763	-53.9402	-35.4574	41.6416		83.7785		29	8	0.272471	0.0566727	11.5875
31	15d02037	Canopy	-50.1879	-36.9276	0.640513	25.2	10.0371	165.101	61.0881	155.926	0.896112				363.955	-98.256	0.641166	-53.5438	-37.1468	34.3583				31	8	0.32564	-0.50053	7.90826
32	15d02051	Canopy	-51.9007	-40.2627	0.671144	31.4	7.81228	167.362	46.791	136.263	0.777211	Timescale	8.23395		344.181	-101.318	0.676625	-54.4874	-40.3326	36.1656	Decay Slope	-98.0442		32	8	0.669759	-0.0174779	22.3464
34	15d03029	Canopy	-55.2603	-40.9462	0.459143	24.6	9.96639	234.307	42.5643	107.777	1.03853		1.72362		555.491	-159.682	0.459498	-56.9153	-41.1764	44.0052		23.9128		34	8	0.512923	-0.225212	13.3156
35	15d03042	Canopy	-49.7222	-35.8269	0.708682	34.55	6.61141	105.806	62.5752	197.612	0.286621				355.012	-95.8042	0.711116	-54.7242	-36.1289	40.2988				35	9	0.0854837	0.0349283	16.6945
36	15d04003	Canopy	-45.6991	-32.3396	0.575601	22.1	9.7555	162.863	59.893	225.633	2.59285	Resistance	133.537		388.209	-87.8693	0.585986	-45.999	-32.3933	33.1745	HW	0.609968		36	9	0.323949	2.11855	27.8552
37	15d04015	Canopy	-47.0021	-36.2815	0.566049	26.3	7.11699	95.1904	74.7973	325.839	1.44121		38.1523		310.282	-93.9792	0.585146	-50.7031	-35.9816	26.4796		0.106297		37	4	0.772264	-1.49926	66.0066
38	15d04030	Canopy	-47.5969	-32.4122	0.534216	27.1	9.85328	147.45	66.869	223.702	1.218				387.775	-94.5834	0.5401	-50.2018	-32.4357	30.4833				38	4	0.0540434	0.361058	1.35199
39	16813002	Canopy	-48.3251	-37.4125	0.511289	30.1	7.77065	142.915	54.4156	186.659	0.279037	Capacity	64.3566		426.211	-106.702	0.525241	-50.0904	-37.605	32.4473	Reset	-50.033		39	10	0.1419	-0.0793281	11.8835
40	16813020	Canopy	-45.8354	-35.7892	0.646113	24.4	7.29284	140.279	52.2682	152.124	3.90608		13.9943		299.901	-86.3865	0.645603	-49.6554	-36.0501	27.8091		3.59812		40	10	0.156494	0.11005	14.1543
41	16813029	Canopy	-48.1126	-35.6077	0.424418	34.85	9.81213	92.1844	108.729	314.429	0.335928				413.89	-135.998	0.432133	-49.2781	-35.5069	30.5176				41	4	0	2.00214	48.4262
42	16o07010	Canopy	-51.7432	-34.8959	0.598648	28.9	8.07857	109.784	73.6112	229.779	0.808067	Rheobase	233.872		290.588	-85.9714	0.605342	-53.3936	-35.2874	22.8404	Threshold	-34.9231		42	10	0.355606	-1.25651	35.3982
45	16o13016	Canopy	-47.257	-34.582	0.695356	58	8.46947	135.956	63.1947	206.837	0.277324		70.0758		233.559	-65.3536	0.721692	-47.8775	-35.0099	20.2428		2.95041		45	11	0.314099	0.876272	9.85707
47	16o17002	Canopy	-50.0882	-34.115	0.483735	81.7	7.65943	114.431	67.087	237.326	1.04223				398.51	-117.425	0.485367	-52.4667	-34.3217	32.3202				47	14	0.0992287	0.409199	17.2265
48	16o17010	Canopy	-49.0212	-36.5869	0.580644	16.85	5.757	102.32	56.2144	274.734	0.179578	fISlope	1.04033		347.544	-98.2569	0.598983	-50.4791	-36.5445	31.2352	Max V	32.0285		48	8	0.313884	-0.618465	11.3766
50	16o17034	Canopy	-49.555	-34.3628	0.625615	11.5	5.89781	86.232	68.5273	374.481	2.689		1.25777		316.064	-81.2792	0.641679	-50.7436	-34.4474	28.3847		6.37591		50	6	1.32435	-0.685354	13.6147
51	16n02003	Canopy	-49.8039	-33.5405	0.440599	18.8	10.3423	139.502	74.1819	226.479	1.13944				446.026	-122.026	0.443119	-50.1553	-33.7768	31.4432				51	20	0.162186	1.06473	40.568
52	16n02015	Canopy	-45.6462	-35.886	0.57529	27.6	9.888	122.975	80.7985	217.975	0.376274				494.733	-101.117	0.575003	-49.8895	-36.3784	37.0419				52	10	0.218981	0.369343	11.3636
53	16n02027	Canopy	-47.5842	-33.5159	0.651835	24.6	6.8185	87.6133	77.8365	335.548	0.454388				397.186	-79.9377	0.662089	-51.1923	-33.7364	32.8021				53	17	0.0720448	0.0674319	25.7069
54	16n03010	Canopy	-49.1348	-35.779	0.672048	14.2	7.65204	170.694	45.1478	189.935	0.228092				264.542	-69.3041	0.710187	-48.5784	-35.6386	23.5585				54	9	0.553469	-0.619165	52.0833
55	16n04002	Canopy	-48.3734	-32.1145	0.508101	48.85	5.05856	83.9625	60.3897	334.451	0.274968				465.413	-119.407	0.512725	-50.9038	-32.3776	39.2906				55	10	0.418229	0.0760335	19.6657
56	16816001	Canopy	-45.9524	-31.4294	0.719159	15.55	10.5626	198.22	53.2243	185.71	0.17637				354.709	-63.1218	0.775554	-47.7981	-31.2578	27.1734				56	9	0.360514	-0.184779	50.6329
58	16d21003	Canopy	-36.1312	-30.2987	0.867434	16.55	5.92944	89.2657	66.7435	354.419	0.39539				184.899	-51.202	0.918886	-40.3807	-29.654	21.9217				58	19	0.217072	0.410987	42.6439
59	17322013	Canopy	-39.0243	-26.9851	0.546836	40.7	8.49029	132.706	65.8241	297.521	5.49343				319.373	-92.9061	0.550775	-42.7193	-27.0869	32.0348				59	11	0.36927	0.690959	36.4964
60	17329089	Canopy	-46.0021	-33.6454	0.619561	31.35	8.08808	102.117	81.2979	241.042	0.367251				303.112	-101.851	0.627539	-47.5299	-33.6196	32.872				60	15	0.118309	0.210884	25.6739
61	17330005	Canopy	-46.9534	-37.2228	0.64562	20.1	10.4311	182.997	57.3079	206.265	0.614973				291.443	-96.2691	0.645251	-51.2307	-37.8658	29.7172				61	9	0.455718	0.777001	8.85347
62	16o07003	a7	-49.5742	-33.0603	0.519039	22.2	7.87907	154.731	50.5935	172.813	0.214646	Delay	37.3614		391.798	-104.094	0.568578	-48.9735	-32.4715	34.2377	Rise Slope	398.342		62	7	0.3709	-0.418178	256.41
64	16o13020	a7	-46.5863	-34.6476	0.719115	21.45	6.01171	122.041	49.2072	206.021	0.309378		17.4049		337.978	-66.5047	0.778347	-47.3668	-34.6292	27.7929		99.8509		64	17	0.0940037	0.182129	235.294
65	16n03001	a7	-47.8542	-34.0795	0.401605	29.7	2.92377	55.0283	52.9679	295.36	0.458347				536.56	-168.573	0.41062	-49.9802	-34.2223	41.8262				65	5	0.872533	-3.18945	176.991
66	16n03014	a7	-38.839	-31.8015	0.697933	25.45	2.91467	41.2668	71.1862	470.49	0.401948	Timescale	8.37455		348.875	-72.1198	0.712178	-43.4685	-31.6385	30.0494	Decay Slope	-99.4609		66	16	0.0743808	0.372075	344.828
67	16705016	a7	-38.839	-31.8015	0.697933	25.45	2.91467	41.2668	71.1862	219.695	0.401948		3.86166		343.384	-78.6743	0.727404	-43.9738	-29.9831	34.492		29.3386		67	8	0.363026	-1.43867	384.615
68	16705033	a7	-41.2688	-31.2352	0.714069	85.25	7.8539	129.856	60.3233	142.955	0.13234				251.862	-70.7911	0.907253	-41.2937	-29.8636	28.6381				68	10	0.258008	-0.659582	322.581
69	16705044	a7	-50.3611	-34.5288	0.500933	59.6	7.5827	116.503	65.0845	250.919	0.163713	Resistance	135.253		529.628	-132.329	0.517388	-51.8062	-34.6058	43.6994	HW	0.658582		69	10	0.574138	-1.28684	277.778
70	16705053	a7	-43.252	-32.6907	0.67602	51.85	8.84999	133.598	67.4279	117.507	0.11212		57.3131		305.749	-89.2062	0.729398	-44.4486	-32.8129	36.12		0.189416		70	10	0.327683	-0.886916	370.37
71	16816006	a7	-48.1086	-33.1462	0.530351	49.45	8.70058	204.137	42.746	134.949	0.201139				551.402	-116.508	0.550941	-50.6134	-32.9914	44.6299				71	9	0.263919	0.34135	408.163
72	16816009	a7	-44.2559	-34.625	0.537706	49.65	7.10326	98.04	72.5217	175.15	0.164189	Capacity	62.6155		375.808	-96.2639	0.589052	-46.4663	-34.4052	30.7296	Reset	-47.8432		72	9	0.348625	-1.12495	425.532
73	16816012	a7	-46.886	-32.6649	0.458015	34.75	15.0527	171.09	88.4495	217.782	0.179418		12.4643		453.457	-114.907	0.507589	-49.3639	-32.5753	34.8392		3.16884		73	9	0.393853	0.454401	392.157
74	16901003	a7	-44.7854	-31.8001	0.560556	45.1	6.13379	106.363	58.0101	236.961	0.195614				330.99	-94.9891	0.576803	-47.5817	-31.4902	31.2099				74	11	0.311678	-0.102577	327.869
75	16901013	a7	-51.1816	-35.9463	0.530437	26.45	5.38851	107.707	50.1147	192.23	0.23429	Rheobase	212.609		340.485	-114.784	0.552773	-51.5421	-35.539	32.4612	Threshold	-33.7926		75	6	0.368123	-0.727726	266.667
76	17103002	a7	-44.9874	-33.8617	0.629194	25.3	8.5192	149.036	57.1896	265.999	0.300921		82.1135		560.07	-96.266	0.662226	-49.4612	-33.755	41.0847		2.34378		76	9	0.233887	-0.459332	285.714
78	17105023	a7	-41.8003	-32.1501	0.750641	26.1	6.48769	128.995	50.726	125.678	0.289307				317.386	-65.1972	0.820464	-44.4159	-31.9267	30.4653				78	7	0.164517	0.417953	227.273
79	17124002	a7	-48.0641	-34.6705	0.535938	18.65	17.4453	289.355	59.5428	159.997	0.305109	fISlope	0.249879		458.666	-124.626	0.565374	-49.9864	-34.9035	43.368	Max V	34.8739		79	7	0.466643	-0.981309	259.74
80	17124008	a7	-46.5671	-33.6827	0.470277	65.85	8.39987	165.074	50.9424	116.764	0.445267		0.106188		451.831	-145.408	0.479911	-48.0642	-34.4091	42.5441		5.83467		80	11	0.124429	-0.506699	303.03
81	17125026	a7	-48.2099	-36.9411	0.567989	23.8	6.48813	115.318	56.3683	234.228	0.300205				486.635	-100.303	0.590591	-50.9157	-36.8091	34.9721				81	9	0.41549	-0.284537	86.2069
82	18503040	a7	-43.58	-33.0602	1.14811	44.65	12.2034	166.407	73.648	121.286	0.087587				171.616	-43.6808	1.30878	-43.2423	-32.2404	24.0155				82	8	0.279426	0.125603	227.273
83	18503000	a7	-46.0808	-35.6218	0.514479	40.95	8.38728	97.9154	85.6887	288.187	0.214061				401.235	-124.291	0.536098	-47.0445	-35.122	37.6574				83	10	0.327775	0.608268	350.877
84	18503007	a7	-50.9214	-37.3027	0.616877	19.1	13.4684	167.367	80.3898	273.519	0.225917				422.207	-91.1771	0.645538	-52.0403	-37.3866	31.8987				84	7	0.50428	0.217286	99.5025
85	18503029	a7	-49.5225	-39.5537	0.703198	31.2	13.5314	214.459	63.2263	258.903	0.159877				395.902	-77.4462	0.751488	-50.5011	-39.656	30.4952				85	10	0.331844	-0.105668	285.714
86	16426016	VIP	-50.9858	-34.043	0.414288	193.45	21.4502	493.678	43.4134	25.3132	0.499123	Delay	113.838		463.353	-172.231	0.436403	-50.5079	-33.0624	41.432	Rise Slope	480.146		86	9	0.147187	-0.857059	129.032
87	16428003	VIP	-58.5108	-43.2356	0.305085	175	13.5518	328.725	41.2607	31.0127	0.93443		42.7011		800.446	-269.355	0.309368	-57.9486	-42.6097	49.4718		221.088		87	9	0.284608	-0.813293	38.4615
88	16428009	VIP	-52.6259	-37.5362	0.297639	110.7	13.3246	414.411	32.1153	33.4929	1.05403				679.184	-226.238	0.31694	-51.8738	-36.5486	44.2655				88	9	0.170619	-0.955229	188.679
89	16707007	VIP	-61.138	-43.395	0.31796	114.2	8.73225	280.349	31.1523	27.9565	1.09567	Timescale	18.3367		786.006	-315.425	0.321703	-61.0793	-43.1917	54.8228	Decay Slope	-185.868		89	8	0.169024	-1.04357	32.1543
90	16707032	VIP	-49.6837	-34.091	0.39225	52.45	10.2787	222.434	46.2349	88.8156	0.358698		6.45131		468.052	-154.363	0.465406	-47.5722	-32.4373	34.4338		67.7339		90	7	0.661588	-2.02551	259.74
91	16707041	VIP	-42.9838	-31.1637	0.627837	97.95	11.6386	215.639	54.0619	59.2878	0.155053				123.353	-56.1485	0.88522	-37.1912	-27.0515	11.3614				91	8	0.457493	-0.659658	392.157
93	17118035	VIP	-58.1681	-32.6855	0.410736	81.2	24.7345	317.481	78.2425	37.7814	0.395678	Resistance	336.617		279.989	-149.196	0.46016	-56.7959	-31.5872	28.5404	HW	0.45618		93	3	NaN	-7.79379	122.699
94	17221004	VIP	-54.2542	-40.8997	0.420871	169.25	22.7846	437.674	51.9974	34.4002	0.982505		82.9552		760.949	-204.892	0.416674	-54.2019	-41.0857	51.6026		0.151088		94	6	0.440875	-0.996076	103.093
95	17221036	VIP	-50.5911	-34.4676	0.45826	102.25	24.4504	311.287	78.0296	49.9168	0.260677				510.836	-180.262	0.467658	-50.7647	-34.3004	47.7051				95	9	1.12279	-4.42695	183.486
96	17222001	VIP	-46.0939	-30.0308	0.586161	89.4	22.0923	324.763	66.594	98.1749	0.434576	Capacity	54.7899		289.868	-99.8081	0.608752	-45.8639	-29.7055	35.9346	Reset	-52.7677		96	8	0.802104	-0.184959	224.719
99	17222023	VIP	-53.5718	-36.7381	0.401016	73.35	14.2801	264.126	55.3285	58.5411	0.400074		15.9958		477.285	-157.833	0.413273	-53.5927	-36.1171	33.7763		6.63023		99	9	0.461277	-2.00253	65.7895
103	15d02024	VIP	-58.6416	-37.2759	0.39767	135.25	27.473	376.037	73.2262	23.0075	0.485745				340.159	-216.895	0.410318	-58.9419	-37.0093	38.5256				103	8	0.197664	-0.045257	266.667
104	15d03015	VIP	-60.3162	-33.487	0.384859	85.45	23.5861	389.412	60.6115	18.3317	0.48614	Rheobase	45.0794		262.417	-213.633	0.418468	-59.646	-32.3254	34.0332	Threshold	-35.1563		104	9	1.16731	2.07432	232.558
													25.0407									4.91796
												fISlope	0.580184								Max V	38.9158
For IR													0.319048									11.4887
NumISI(>200ms)	IR1	MaxISIratio(>200ms)	NumISI(>100ms)	IR2	MaxISIratio(>100ms)	NumISI	IR width
Canopy
3	1	0.632297	4	1	0.632297	5	4.01892	mean	17.9276
3	1	0.664546	9	1	0.664546	12	6.11191	std	25.2774
3	1	0.784131	8	1	0.900957	10	2.01791
4	1	0.571371	8	1	0.571371	11	30.2843
19	1	0.87486	39	1	0.87486	45	11.1189
14	1	0.704004	26	1	0.704004	30	70.5926
3	1	0.542182	4	1	0.542182	4	1.34853
a7
7	1	0.611798	15	1	0.783906	19	60.5107	mean	91.8353
3	1	0.834569	5	1	0.834569	6	100.954	std	104.172
6	1	0.681932	11	1	0.681932	15	40.4065
4	1	0.542966	8	1	0.59396	12	40.3929
3	1	0.677552	14	1	0.770686	20	20.1818
6	1	0.647458	19	1	0.710387	21	50.4562
4	1	0.731456	14	1	0.731456	16	30.2753
24	1	0.54402	35	1	0.54402	36	353.3
8	1	0.666413	16	1	0.666413	17	130.041
VIP
19	1	0.839658	30	1	0.839658	30	70.6586	mean	98.998
96	1	0.863771	174	1	0.863771	207	312.837	std	121.916
8	1	0.816132	17	1	0.816132	17	50.4492
3	1	0.523312	11	1	0.524212	17	6.14236
72	1	0.962116	160	1	0.962116	190	54.9027

### Sheet: Fig1B
	ABF File	Type	nAP >100ms	CVISI>200ms	ISIratio>200ms	dISI2 (rT-r0)/r0	dISI3 (rT-r0)	dISI4 (rT-r0)/(nAP/0.9)	Init_rate
1	15o19002	NGFC	9	0.0516898	0.125057	-0.0752033	-0.826409	-0.0826409	12.9786
2	15o19011	NGFC	9	0.0900978	0.202667	0.144758	1.34596	0.134596	9.07029
3	15n03013	NGFC	9	0.0417936	0.100635	-0.134308	-1.4175	-0.14175	13.6705
4	15n04002	NGFC	9	0.0786767	0.112633	0.149946	1.40662	0.140662	9.5648
5	15n04010	NGFC	9	0.0591939	0.108756	0.0248307	0.218773	0.0218773	11.9689
6	15n04014	NGFC	9	0.14021	0.232385	0.558893	4.22284	0.422284	7.55572
7	15n04020	NGFC	9	0.0745242	0.125112	0.11198	0.984876	0.0984876	9.50119
8	15n05002	NGFC	9	0.0546696	0.0676583	0.18652	1.64263	0.164263	9.66651
9	15n05011	NGFC	9	0.0405851	0.0497585	-0.0593963	-0.614869	-0.0614869	10.6157
10	15n05018	NGFC	9	0.052265	0.106801	0.0395198	0.380363	0.0380363	9.22084
11	15n05026	NGFC	9	0.127135	0.255609	0.822929	5.41936	0.541936	6.58545
12	15n05037	NGFC	9	0.0735323	0.125392	0.466086	3.95659	0.395659	9.87167
13	15n30003	NGFC	9	0.0906429	0.127108	0.178375	1.66162	0.166162	8.53606
15	15n30026	NGFC	9	0.0741543	0.132605	-0.00570342	-0.054526	-0.0054526	11.3443
20	16814007	NGFC	9	0.166661	0.191375	0.384328	3.45308	0.345308	3.43938
21	16o17026	NGFC	9	0.168556	0.263347	2.4883	9.02375	0.902375	3.62647
22	16d21020	NGFC	10	0.199745	0.428164	0.465205	6.05342	0.544807	3.02847
23	17110009	NGFC	9	0.273682	0.311927	0.481666	4.04082	0.404082	13.4138
25	17126036	NGFC	7	0.187414	0.310646	0.561393	4.24494	0.545778	7.56144
28	16118001	Canopy	11	0.106155	0.247444	-0.149973	-1.91048	-0.156312	15.3846
29	16119020	Canopy	8	0.272471	0.418324	0.0519878	0.503757	0.0566727	11.5875
31	15d02037	Canopy	8	0.32564	0.61823	-0.429121	-4.44916	-0.50053	7.90826
32	15d02051	Canopy	8	0.669759	0.632297	-0.0176877	-0.155359	-0.0174779	22.3464
34	15d03029	Canopy	8	0.512923	0.613021	-0.150142	-2.00189	-0.225212	13.3156
35	15d03042	Canopy	9	0.0854837	0.208738	0.0342646	0.349283	0.0349283	16.6945
36	15d04003	Canopy	9	0.323949	0.353988	9.36928	21.1855	2.11855	27.8552
39	16813002	Canopy	10	0.1419	0.297105	-0.0739514	-0.881424	-0.0793281	11.8835
40	16813020	Canopy	10	0.156494	0.300448	0.111517	1.22278	0.11005	14.1543
42	16o07010	Canopy	10	0.355606	0.465387	-0.580091	-13.9613	-1.25651	35.3982
45	16o13016	Canopy	11	0.314099	0.571371	1.83623	10.71	0.876272	9.85707
48	16o17010	Canopy	8	0.313884	0.511994	-0.4343	-5.49747	-0.618465	11.3766
50	16o17034	Canopy	6	1.32435	0.87486	-0.169283	-4.56903	-0.685354	13.6147
52	16n02015	Canopy	10	0.218981	0.2179	0.463731	4.10381	0.369343	11.3636
54	16n03010	Canopy	9	0.553469	0.704004	-0.502452	-6.19165	-0.619165	52.0833
55	16n04002	Canopy	10	0.418229	0.520127	0.0734568	0.844816	0.0760335	19.6657
56	16816001	Canopy	9	0.360514	0.567985	-0.144959	-1.84779	-0.184779	50.6329
59	17322013	Canopy	11	0.36927	0.415042	0.889686	8.44505	0.690959	36.4964
61	17330005	Canopy	9	0.455718	0.542182	1	7.77001	0.777001	8.85347
62	16o07003	a7	7	0.3709	0.611798	-0.291749	-3.2525	-0.418178	256.41
67	16705016	a7	8	0.363026	0.440324	-0.654754	-12.7882	-1.43867	384.615
68	16705033	a7	10	0.258008	0.477621	-0.38439	-7.32869	-0.659582	322.581
69	16705044	a7	10	0.574138	0.681932	-0.759238	-14.2983	-1.28684	277.778
70	16705053	a7	10	0.327683	0.542966	-0.516382	-9.85462	-0.886916	370.37
71	16816006	a7	9	0.263919	0.447894	0.358759	3.4135	0.34135	408.163
72	16816009	a7	9	0.348625	0.316439	-0.681723	-11.2495	-1.12495	425.532
73	16816012	a7	9	0.393853	0.664157	0.562776	4.54401	0.454401	392.157
74	16901003	a7	11	0.311678	0.527934	-0.0846883	-1.25371	-0.102577	327.869
75	16901013	a7	6	0.368123	0.614095	-0.42572	-4.85151	-0.727726	266.667
76	17103002	a7	9	0.233887	0.323396	-0.414776	-4.59332	-0.459332	285.714
78	17105023	a7	7	0.164517	0.203352	0.532959	3.25074	0.417953	227.273
79	17124002	a7	7	0.466643	0.627818	-0.616698	-7.6324	-0.981309	259.74
80	17124008	a7	11	0.124429	0.158235	-0.392326	-6.19299	-0.506699	303.03
81	17125026	a7	9	0.41549	0.731456	-0.244844	-2.84537	-0.284537	86.2069
82	18503040	a7	8	0.279426	0.501941	0.133586	1.11647	0.125603	227.273
83	18503000	a7	10	0.327775	0.520026	0.90767	6.75853	0.608268	350.877
84	18503007	a7	7	0.50428	0.598501	0.188267	1.69001	0.217286	99.5025
85	18503029	a7	10	0.331844	0.666413	-0.133435	-1.17409	-0.105668	285.714
86	16426016	VIP	9	0.147187	0.262814	-0.40796	-8.57059	-0.857059	129.032
87	16428003	VIP	9	0.284608	0.44717	-0.535147	-8.13293	-0.813293	38.4615
88	16428009	VIP	9	0.170619	0.231486	-0.530629	-9.55229	-0.955229	188.679
89	16707007	VIP	8	0.169024	0.258902	-0.562139	-9.27622	-1.04357	32.1543
90	16707032	VIP	7	0.661588	0.660783	-0.81842	-15.754	-2.02551	259.74
91	16707041	VIP	8	0.457493	0.680099	-0.52626	-5.86362	-0.659658	392.157
94	17221004	VIP	6	0.440875	0.473645	-0.639813	-6.64051	-0.996076	103.093
95	17221036	VIP	9	1.12279	0.757836	-0.942941	-44.2695	-4.42695	183.486
96	17222001	VIP	8	0.802104	0.816132	-0.092233	-1.64408	-0.184959	224.719
99	17222023	VIP	9	0.461277	0.432164	-0.773977	-20.0253	-2.00253	65.7895
103	15d02024	VIP	8	0.197664	0.230362	-0.0544693	-0.402284	-0.045257	266.667
104	15d03015	VIP	9	1.16731	0.862304	5.73447	20.7432	2.07432	232.558
		MaxISIratio(>200ms)
		0.632297
		0.664546
		0.784131
		0.571371
		0.87486
		0.704004
		0.542182
		0.611798
		0.834569
		0.681932
		0.542966
		0.677552
		0.647458
		0.731456
		0.54402
		0.666413
		0.839658
		0.863771
		0.816132
		0.523312
		0.962116

### Sheet: Classification
	ABF File	Type	IR1	IR2	Ramping	Ramp2	Num of Ramp	flag_rampnum	IB flag for both thr	Mean_Ibfreq(nspike<=30)	Adaptation
1	15o19002	NGFC	0	0	0	1	4	1	0	9.4139	0	Sum IR	0
2	15o19011	NGFC	0	0	0	0	1	0	0	25.7171	0	Sum Ramp	11
3	15n03013	NGFC	0	0	0	0	1	0	0	12.2707	0	Sum IR2	4
4	15n04002	NGFC	0	0	1	1	12	1	0	9.58329	0	Sum ramp2	7
5	15n04010	NGFC	0	0	0	1	6	1	0	13.5024	0	total	21
6	15n04014	NGFC	0	0	1	1	10	1	0	10.1633	0	other	3
7	15n04020	NGFC	0	0	1	1	5	1	0	7.18611	0
8	15n05002	NGFC	0	0	0	1	7	1	0	10.6353	0
9	15n05011	NGFC	0	0	0	1	6	1	0	8.94259	0
10	15n05018	NGFC	0	0	1	1	10	1	0	9.26182	0
11	15n05026	NGFC	0	0	1	1	8	1	0	7.56904	0
12	15n05037	NGFC	0	0	1	1	10	1	0	11.011	0
13	15n30003	NGFC	0	0	0	1	18	1	0	12.0048	0
15	15n30026	NGFC	0	0	0	1	4	1	0	15.9941	0
16	15n30030	NGFC	0	0	0	0	0	0	0	27.5823	0
19	16n04019	NGFC	0	1	1	1	4	1	0	15.6518	0
20	16814007	NGFC	0	0	1	1	17	1	0	9.6059	0
21	16o17026	NGFC	0	1	1	1	17	1	0	8.59605	0
22	16d21020	NGFC	0	1	0	1	7	1	0	17.6986	0
23	17110009	NGFC	0	1	1	1	7	1	0	8.83103	0
25	17126036	NGFC	0	0	1	1	5	1	0	12.7134	0
28	16118001	Canopy	0	1	0	0	0	0	0	32.5835	0	sum Irre	7
29	16119020	Canopy	0	1	0	1	7	1	0	9.76586	0	sum IB	0
31	15d02037	Canopy	0	1	0	0	2	1	0	20.1925	0	sum IR2-IR1	13
32	15d02051	Canopy	1	1	0	0	0	0	0	55.1051	0	Sum Irr/IB	0
34	15d03029	Canopy	1	1	0	1	4	1	0	24.5213	0	sum ir2/IB	0
35	15d03042	Canopy	0	0	0	0	1	0	0	15.7446	0	total	27
36	15d04003	Canopy	0	1	0	0	2	1	0	36.9691	0
37	15d04015	Canopy	0	1	0	0	0	0	0	60.4823	0	non	7
38	15d04030	Canopy	0	1	0	1	6	1	0	32.6103	0
39	16813002	Canopy	0	0	0	0	1	0	0	38.6196	0	IR2 dist
40	16813020	Canopy	0	1	0	0	1	0	0	13.1356	0	total	20
41	16813029	Canopy	0	0	0	0	0	0	0	53.5245	0	Ir1	7
42	16o07010	Canopy	1	1	0	0	0	0	0	35.3867	0	IB	0
45	16o13016	Canopy	1	1	0	0	2	1	0	38.4153	0	only IR2	13
47	16o17002	Canopy	0	0	0	1	16	1	0	14.133	0
48	16o17010	Canopy	0	1	0	0	2	1	0	38.1631	0
50	16o17034	Canopy	1	1	0	0	2	1	0	38.6478	0
51	16n02003	Canopy	0	0	0	0	1	0	0	40.568	0
52	16n02015	Canopy	0	0	0	0	1	0	0	50.765	0
53	16n02027	Canopy	0	0	0	0	1	0	0	55.4517	0
54	16n03010	Canopy	1	1	0	0	0	0	0	53.2309	0
55	16n04002	Canopy	0	1	0	0	0	0	0	31.324	0
56	16816001	Canopy	0	1	0	0	0	0	0	109.588	0
58	16d21003	Canopy	0	1	0	0	1	0	0	192.154	0
59	17322013	Canopy	0	1	0	0	2	1	0	28.0456	0
60	17329089	Canopy	0	1	0	0	1	0	0	37.8586	0
61	17330005	Canopy	1	1	0	1	3	1	0	10.6225	0
62	16o07003	a7	1	1	0	0	0	0	1	267.323	1	sum ir	9
64	16o13020	a7	0	0	0	0	0	0	1	270.348	0	sum ib	20
65	16n03001	a7	0	1	0	0	0	0	1	187.645	0	Sum adap	5
66	16n03014	a7	0	0	0	0	0	0	1	337.56	0
67	16705016	a7	0	1	0	0	0	0	1	374.186	0	sum ir/ib	6
68	16705033	a7	1	1	0	0	0	0	1	341.517	1	sum ib/adap	1
69	16705044	a7	1	1	0	0	0	0	1	262.084	0	sum irr/adap	1
70	16705053	a7	1	1	0	0	0	0	1	363.378	0	Sum irr/IB/Adap	2
71	16816006	a7	0	1	0	0	0	0	1	403.018	0	only ib	11
72	16816009	a7	0	1	0	0	0	0	1	428.289	0	only adap	1
73	16816012	a7	1	1	0	0	0	0	1	390.065	0	total	22
74	16901003	a7	0	1	0	0	0	0	1	351.952	0	IR2 dist
75	16901013	a7	1	1	0	0	0	0	1	285.62	0	total	18
76	17103002	a7	0	1	0	0	0	0	1	291.028	0	Ir1	9
78	17105023	a7	0	0	0	0	0	0	1	283.796	0	IB	8
79	17124002	a7	0	1	0	0	0	0	1	260.479	0	IB/Adap/IR2	0
80	17124008	a7	0	0	0	0	0	0	1	304.2	1	Ir2/Adap	1
81	17125026	a7	1	1	0	0	0	0	0	100.281	1
82	18503040	a7	1	1	0	0	0	0	1	239.557	0
83	18503000	a7	0	1	0	0	0	0	1	353.188	0
84	18503007	a7	0	1	0	0	0	0	0	157.736	1
85	18503029	a7	1	1	0	0	0	0	1	282.217	0
86	16426016	VIP	0	1	0	0	0	0	0	135.063	1	Total (After exclude bad data points)	13
87	16428003	VIP	0	1	0	0	0	0	0	67.5562	1	sum ir	5
88	16428009	VIP	0	1	0	0	0	0	0	158.411	1
89	16707007	VIP	0	1	0	0	0	0	0	45.0658	1	sum ib	7
90	16707032	VIP	1	1	0	0	0	0	1	286.992	1	sum adap	10
91	16707041	VIP	1	1	0	0	0	0	1	396.171	0
93	17118035	VIP	0	1	0	0	0	0	1	144.904	1	sum irr/adap	0
94	17221004	VIP	0	1	0	0	0	0	0	83.6929	1	sum ib/adap	2
95	17221036	VIP	0	1	0	0	0	0	1	171.019	1	sum ir/ib	3
96	17222001	VIP	1	1	0	0	0	0	1	231.685	1	Sum irr/IB/Adap	2
99	17222023	VIP	0	1	0	0	0	0	0	80.1715	1
103	15d02024	VIP	1	1	0	0	0	0	1	272.541	0
104	15d03015	VIP	1	1	0	0	0	0	1	235.223	0

### Sheet: Summary (Table 1)
																																									Table 1: Intrinsic electrophysiological properties of the four L1 interneurons subtypes.
																																										Canopy n=27	NGFC n=21	α7 n=22	VIP n=13
																																									Timescale (ms)	8.23±1.72	9.53±1.84	8.37±3.86	18.34±6.45
																																									Resistance (MΩ)	133.5±38.2	185.4±50.4	135.3±57.3	336.6±83.0
																																									Capacity (pF)	64.4±14.0	53.3±10.1	62.6±12.5	45.1±16.0
																																									Delay (ms)	29.3±15.1	497.9±249.9	37.4±17.4	113.8±42.7
																																									Rheobase (pA)	233.9±70.1	139.1±46.2	212.6±82.1	25.0±25.6
																																									fI Slope (Hz/pA)	1.04±1.23	0.94±1.19	0.25±0.11	0.58±0.32
																																									*IR width (pA)	17.9±25.3 (n=7)	/	91.8±104.2(n=9)	99.0±121.9(n=5)
																																									AP Rise (mV/ms)	365.3±83.8	419.7±78.2	398.3±99.9	480.1±221.1
																																									AP Decay (mV/ms)	-98.0±23.9	-88.5±19.8	-99.5±29.3	-185.9±67.7
																																									AP Halfwidth (ms)	0.610±0.107	0.657±0.158	0.659±0.189	0.456±0.151
																																									AP Reset (mV)	-50.0±3.6	-52.9±2.5	-47.8±3.2	-52.8±6.6
																																									AP Threshold (mV)	-34.9±3.0	-32.4±1.7	-33.8±2.3	-35.2±4.9
																																									AP max Volt (mV)	32.0±6.4	35.6±5.0	34.8±5.8	38.9±11.5
																																									Values are shown as mean ± SEM. Intrinsic electrophysiological properties of the four L1 interneurons subtypes. *The IR width is only measured for the cells with an IR feature within each subtype. See method for details. The values are not exactly the same as the previous study (Schuman et al. 2019) because we exclude the cells with fewer than 10 APs in the sweep with the maximum injection curren…
Initial Bursting	Backup
0
0
0
0
0
0
0
0
0
0
0
0
0
0
0
0
0
0
0
0
0
0
0
0
0
0
0
0
0
0
0
0
0
0
0
0
0
0
0
0
0
0
0
0
0
0
0
0
0
0
0
1
1
0
0
1
0
1
0
0
0
1
0
1
1
1
1
1
1
1
1
1
1
1
1
1
0
1
1
1
1
1
1
1
1
1
1
1
0
1
1
0
1
0
1
1
1
0
1
0
0
0
1
1
